# MR-TRYX: A Mendelian randomization framework that exploits horizontal pleiotropy to infer novel causal pathways

**DOI:** 10.1101/476085

**Authors:** Yoonsu Cho, Philip C Haycock, Eleanor Sanderson, Tom R Gaunt, Jie Zheng, Andrew P Morris, George Davey Smith, Gibran Hemani

**Affiliations:** MRC Integrative Epidemiology Unit, Population Health Sciences, Bristol Medical School, University of Bristol, Bristol, UK; Department of Biostatistics, University of Liverpool, Liverpool, UK

## Abstract

In Mendelian randomization (MR) analysis, variants that exert horizontal pleiotropy are typically treated as a nuisance. However, they could be valuable in identifying novel pathways to the traits under investigation. Here, we developed the MR-TRYX framework, following the advice of William Bateson to “TReasure Your eXceptions”. We begin by detecting outliers in a single exposure-outcome MR analysis, hypothesising they are due to horizontal pleiotropy. We search across thousands of complete GWAS summary datasets in the MR-Base database to systematically identify other (“candidate”) traits that associate with the outliers. We developed a multi-trait pleiotropy model of the heterogeneity in the exposure-outcome analysis due to pathways through candidate traits. Through detailed investigation of several causal relationships, many pleiotropic pathways were uncovered with already established causal effects, validating the approach, but also novel putative causal pathways. Adjustment for pleiotropic pathways reduced the heterogeneity across the analyses.

---

Mendelian randomization (MR) is now widely used to infer the causal influence of one trait (the exposure) on another (the outcome) ^1, 2^. It generally uses genetic instruments for an exposure, obtained from genome-wide association studies (GWAS). If the instruments are valid, in that they are unconfounded and influence the outcome only through the exposure (vertical pleiotropy), then they will each provide an independent, unbiased estimate of the causal effect of the exposure on the outcome ^3^. Meta-analysing these estimates can provide a more precise estimate of the effect of the exposure on the outcome ^4, 5^. If, however, some of the instruments are invalid, particularly because they additionally influence the outcome through pathways that bypass the exposure (horizontal pleiotropy) ^3^, then the effect estimate is liable to be biased. To date, MR method development has viewed horizontal pleiotropy as a nuisance that needs to be factored out of the analysis ^6, 7, 8, 9^. Departing from this viewpoint, here we exploit horizontal pleiotropy as an opportunity to identify new traits that putatively influence the outcome. We also explore how this knowledge can improve the original exposure-outcome estimates.

A crucial feature of MR is that it can be performed using only GWAS summary data, where the effect estimate can be obtained solely from the association results of the instrumental single nucleotide polymorphisms (SNPs) on the exposure and on the outcome ^5^. This means that causal inference between two traits can be made even if they have never been measured together in the same sample of individuals. Complete GWAS summary results have now been collected from thousands of complex trait and common diseases ^10^, meaning that one can search the database for candidate traits that might be influenced by SNPs exhibiting possible pleiotropic effects (outliers). In turn, the causal influence of each of those candidate traits on the outcome can be estimated using MR by identifying their instruments (which are independent of the original outlier). Should any of these candidate traits putatively influence the outcome then this goes some way towards explaining the horizontal pleiotropic effect that was exhibited by the outlier SNP in the initial exposure-outcome analyses.

Several methods exist for identifying outliers in MR, each likely to be sensitive to different patterns of horizontal pleiotropy. Cook’s distance can be used to measure the influence of a particular SNP on the combined estimate from all SNPs ^11^, identifying SNPs with large influences as outliers. Steiger filtering removes those SNPs that do not explain substantially more of the variance in the exposure trait than in the outcome, attempting to guard against using SNPs as instruments that are likely to be associated with the outcome through a pathway other than the exposure ^12^. Finally, meta-analysis tools can be used to evaluate if a particular SNP contributes disproportionately to the heterogeneity between the estimates obtained from the set of instruments, and this has been adapted recently to detect outliers in MR analysis ^13, 14, 15^. A potential limitation of heterogeneity-based outlier removal is that this practice could constitute a form of cherry picking ^9, 16^. While outlier removal can certainly improve power by reducing noise in estimation, it could also potentially induce higher type 1 error rates, which we go on to explore through simulations.

Recent large-scale MR scans have indicated that horizontal pleiotropy is widespread based on systematic analysis of heterogeneity ^14, 17^. This suggests that many SNPs used as instruments are likely to associate with other traits, which in turn might associate with the original outcome of interest – hence giving rise to heterogeneity. As such we have an opportunity to identify novel pathways through exploiting outliers. Equipped with automated MR analysis software^10^, outlier detection methods and a database of complete GWAS summary datasets, we developed MR-TRYX (from the phrase coined by William Bateson, “Treasure your exceptions ^18^”), a framework for identifying novel putative causal factors when performing a simple exposure-outcome analysis. In this paper we present simulations to show how knowledge of horizontal pleiotropic pathways can be used to discover novel putative causal factors for an outcome of interest, and to also improve the power and reliability of the original exposure-outcome association analysis. We apply MR-TRYX to several exemplar analyses to demonstrate its potential utility.
