## Supplementary table for "MR-TRYX: A Mendelian randomization framework that exploits horizontal pleiotropy to infer novel causal pathways"

### Sheet: Supplementary Table S2
Supplementary Table S2. MR of candidate traits on each outcome.
Exposure	Outcome	Method	N SNPs	Beta (95% CI)	SE	P value
Empirical analysis 1. Systolic blood pressure (mmHg) and coronary heart disease (log odds)
Birth weight of first child (Pounds)	Coronary heart disease	Inverse variance weighted	40	-0.312 (-0.498, -0.126)	0.0947064	0.000987161
		MR Egger	40	-0.243 (-0.920, 0.434)	0.345521	0.486345
		Intercept	40	-0.003 (-0.028, 0.023)	0.013	0.836261
		Weighted median	40	-0.214 (-0.371, -0.056)	0.0804973	0.00795499
		Weighted mode	40	-0.200 (-0.490, 0.090)	0.147932	0.184013
Standing height (cm)	Coronary heart disease	Inverse variance weighted	577	-0.208 (-0.264, -0.152)	0.0286281	3.85057e-13
		MR Egger	577	-0.151 (-0.275, -0.028)	0.0629853	0.0166099
		Intercept	577	-0.001 (-0.004, 0.001)	0.001	0.313874
		Weighted median	577	-0.204 (-0.286, -0.123)	0.0415651	9.13363e-07
		Weighted mode	577	-0.133 (-0.294, 0.029)	0.0824028	0.107476
LDL cholesterol (mg/dL)	Coronary heart disease	Inverse variance weighted	78	0.393 (0.290, 0.497)	0.0528715	1.03542e-13
		MR Egger	78	0.484 (0.325, 0.644)	0.0813453	7.6569e-08
		Intercept	78	-0.007 (-0.017, 0.002)	0.005	0.147456
		Weighted median	78	0.401 (0.312, 0.491)	0.045567	1.29915e-18
		Weighted mode	78	0.543 (0.406, 0.679)	0.0695039	2.39566e-11
HDL cholesterol (mg/dL)	Coronary heart disease	Inverse variance weighted	86	-0.172 (-0.288, -0.055)	0.05944	0.00390788
		MR Egger	86	0.112 (-0.096, 0.319)	0.10603	0.295675
		Intercept	86	-0.015 (-0.025, -0.006)	0.005	0.0022212
		Weighted median	86	-0.059 (-0.174, 0.055)	0.0585589	0.311335
		Weighted mode	86	-0.004 (-0.113, 0.105)	0.0555792	0.937766
Total cholesterol (mg/dL)	Coronary heart disease	Inverse variance weighted	86	0.378 (0.271, 0.484)	0.377643	0.0544366
		MR Egger	86	0.527 (0.348, 0.706)	0.526913	0.091506
		Intercept	86	-0.010 (-0.020, 0.000)	0.005	0.0475871
		Weighted median	86	0.377 (0.289, 0.466)	0.377415	0.0451923
		Weighted mode	86	0.440 (0.334, 0.546)	0.440053	0.0541801
Treatment/medication code: ibuprofen	Coronary heart disease	Inverse variance weighted	2	-16.726 (-37.262, 3.811)	10.4779	0.110429
Empirical analysis 2. Urate (mg/dl) and coronary heart disease (log odds)
Birth weight (Pounds)	Coronary heart disease	Inverse variance weighted	83	-0.369 (-0.500, -0.237)	0.0671276	3.93693e-08
		MR Egger	83	-0.154 (-0.560, 0.253)	0.207333	0.461018
		Intercept	83	-0.006(-0.017, 0.005)	0.006	0.275937
		Weighted median	83	-0.269 (-0.409, -0.128)	0.0717339	0.000178786
		Weighted mode	83	-0.197 (-0.453, 0.059)	0.130528	0.135091
Comparative height size at age 10 (cm)	Coronary heart disease	Inverse variance weighted	357	-0.248 (-0.342, -0.154)	0.0480055	2.40267e-07
		MR Egger	357	-0.205 (-0.443, 0.034)	0.12168	0.093038
		Intercept	357	-0.001(-0.005, 0.003)	0.002	0.70051
		Weighted median	357	-0.241 (-0.361, -0.121)	0.0611551	7.95111e-05
		Weighted mode	357	-0.308 (-0.578, -0.037)	0.138167	0.0266333
Hip circumference (cm)	Coronary heart disease	MR Egger	275	0.131 (0.030, 0.231)	0.0512373	0.0106902
		Weighted median	275	0.406 (0.108, 0.704)	0.151924	0.00801027
		Intercept	275	-0.006(-0.012, 0.000)	0.003	0.0556675
		Inverse variance weighted	275	0.178 (0.066, 0.291)	0.0574482	0.0018895
		Simple mode	275	0.300 (0.043, 0.558)	0.131606	0.0231795
Impedance of arm (left)	Coronary heart disease	Inverse variance weighted	305	-0.263 (-0.380, -0.145)	0.0598697	1.1352e-05
		MR Egger	305	-0.706 (-1.057, -0.354)	0.179285	0.000102553
		Intercept	305	0.007 (0.002, 0.012)	0.003	0.00928512
		Weighted median	305	-0.246 (-0.385, -0.107)	0.0709504	0.000515805
		Weighted mode	305	-0.204 (-0.738, 0.330)	0.272372	0.453974
Non-cancer illness code self-reported: hypothyroidism/myxoedema	Coronary heart disease	Inverse variance weighted	77	0.847 (0.211, 1.483)	0.32458	0.00907737
		MR Egger	77	1.21 (-0.266, 2.686)	0.753028	0.11237
		Intercept	77	-0.002 (-0.01, 0.005)	0.004	0.59451
		Weighted median	77	0.831 (0.021, 1.642)	0.413483	0.0444029
		Weighted mode	77	1.026 (-0.170, 2.222)	0.610197	0.0968173
Past tobacco smoking	Coronary heart disease	Inverse variance weighted	41	-0.265 (-0.500, -0.029)	0.12027	0.0278554
		MR Egger	41	0.149 (-1.030, 1.329)	0.601839	0.805621
		Intercept	41	-0.010 (-0.036, 0.017)	0.014	0.487093
		Weighted median	41	-0.272 (-0.504, -0.039)	0.118599	0.0220232
		Weighted mode	41	-0.289 (-0.689, 0.111)	0.204086	0.164548
Treatment/medication code: levothyroxine sodium	Coronary heart disease	Inverse variance weighted	51	1.231 (0.270, 2.191)	0.490013	0.0120127
		MR Egger	51	1.654 (-0.738, 4.046)	1.22052	0.181632
		Intercept	51	-0.002 (-0.013, 0.009)	0.006	0.706291
		Weighted median	51	0.961 (-0.125, 2.047)	0.554185	0.082822
		Weighted mode	51	1.300 (-0.307, 2.907)	0.819859	0.119161
Waist circumference (cm)	Coronary heart disease	Inverse variance weighted	218	0.458 (0.352, 0.563)	0.0537807	1.7203e-17
		MR Egger	218	0.615 (0.285, 0.945)	0.168349	0.000322327
		Intercept	218	-0.003 (-0.009, 0.003)	0.003	0.324105
		Weighted median	218	0.518 (0.364, 0.673)	0.0788724	4.96917e-11
		Weighted mode	218	0.482 (0.187, 0.778)	0.150716	0.00158237
Empirical analysis 3. Sleep duration (hour/night) and schizophrenia (log odds)
Non-cancer illness code self-reported: malabsorption/coeliac disease	Schizophrenia	Inverse variance weighted	11	-8.401 (-12.842, -3.961)	2.26559	0.000208667
		MR Egger	11	-13.448 (-22.514, -4.382)	4.62551	0.0173879
		Intercept	11	0.012 (-0.007, 0.032)	0.01	0.245256
		Weighted median	11	-9.798 (-15.171, -4.426)	2.74112	0.000350813
		Weighted mode	11	-10.922 (-16.833, -5.011)	3.01593	0.00467873
Impedance of leg (left)	Schizophrenia	Inverse variance weighted	282	0.179 (0.047, 0.311)	0.0673742	0.00794908
		MR Egger	282	0.001 (-0.369, 0.370)	0.188577	0.997219
		Intercept	282	0.004 (-0.004, 0.011)	0.004	0.312619
		Weighted median	282	0.110 (-0.029, 0.249)	0.0709288	0.120272
		Weighted mode	282	0.088 (-0.195, 0.371)	0.144316	0.543506
Prospective memory result	Schizophrenia	Inverse variance weighted	2	4.493 (1.851, 7.135)	1.34774	0.000856785
Empirical analysis 4. Years of schooling (years) and body mass index (kg/m2)
Alcohol intake frequency	Body mass index	Inverse variance weighted	31	0.347 (0.065, 0.628)	0.143572	0.0156981
		MR Egger	31	-0.507 (-1.607, 0.593)	0.561166	0.373713
		Intercept	31	0.023(-0.006, 0.053)	0.015	0.12694
		Weighted median	31	0.107 (0.003, 0.210)	0.0526856	0.0427303
		Weighted mode	31	0.102 (-0.157, 0.361)	0.132061	0.447164
Usual walking pace	Body mass index	Inverse variance weighted	22	-1.595 (-2.364, -0.825)	0.392612	4.87833e-05
		MR Egger	22	-1.819 (-5.331, 1.693)	1.79184	0.322278
		Intercept	22	0.002(-0.034, 0.038)	0.018	0.899214
		Weighted median	22	-0.702 (-1.016, -0.388)	0.160263	1.17656e-05
		Weighted mode	22	-0.514 (-0.881, -0.146)	0.187338	0.012233
SNP, single nucleotide polymorphism; N SNPs, number of SNPs; SE, Standard error; VLDL, very low-density lipoprotein; HDLC, high density lipoprotein cholesterol; LDLC, low density lipoprotein cholesterol; CI, confidence interval.
The number of SNPs used for two sample MR analysis of candidate traits on the outcome. The results were presented as IVW beta coefficient (95% CI), derived from two sample MR analyses.

### Sheet: Supplementary Table S5
Supplementary Table S5. Proportion of unbiased estimates and AUROC value across different scenarios and methods.
Scenario	Proportion of variants that are pleiotropic	Raw	Removed (Detected candidates)	Removed (Detected outliers)	MVMR (All variants)	MVMR (Outliers)	Adjusted (All variants)	Adjusted (Outliers)
The proportion of unbiased effect estimates of X on Y
Genetic confounder	0	0	0.75089	0.176157	0.898361	0.888889	0.406557	0.759463
	0.2	0	0.66632	0.11816	0.894355	0.911537	0.45112	0.765071
	0.4	0	0.657653	0.0495869	0.905188	0.902093	0.585612	0.722894
	0.6	0	0.641036	0.0335054	0.907419	0.910132	0.479292	0.785965
	0.8	0	0.498248	0.00387382	0.913661	0.904796	0.386032	0.729663
Balanced horizontal pleiotropy	0	0.987131	0.906113	0.73735	0.916035	0.923709	0.88863	0.91608
	0.2	0.985819	0.91366	0.742649	0.909359	0.889806	0.892496	0.905489
	0.4	0.980718	0.934646	0.756647	0.908762	0.865109	0.918006	0.905289
	0.6	0.983057	0.954121	0.753093	0.9074	0.809015	0.925996	0.902215
	0.8	0.982191	0.969059	0.72531	0.902351	0.726557	0.932369	0.901575
Directional horizontal pleiotropy	0	0.95647	0.896358	0.644359	0.919096	0.891509	0.897085	0.892099
	0.2	0.799668	0.902844	0.442599	0.912047	0.829611	0.897874	0.89206
	0.4	0.466318	0.883973	0.230645	0.902932	0.566762	0.882726	0.829318
	0.6	0.168006	0.819939	0.072522	0.90596	0.235049	0.889706	0.672218
	0.8	0.0348921	0.707554	0.0165468	0.909971	0.0494228	0.835007	0.427489
Complete mediation	0.0333333	0.920904	0.843862	0.737031	0.0251256	0.190126	0.557789	0.746849
	0.333333	0.912	0.809	0.7355	0.015	0.018	0.364	0.662
	0.666667	0.901	0.729	0.691	0.017	0.02	0.222	0.554
	0.833333	0.8999	0.688689	0.688188	0.021021	0.018018	0.146146	0.510511
Partial mediation	0.0333333	0.926992	0.855527	0.765039	0.026026	0.205074	0.535536	0.751586
	0.333333	0.9095	0.809	0.7435	0.005	0.008	0.361	0.679
	0.666667	0.9055	0.708	0.7275	0.016	0.007	0.172	0.547
	0.833333	0.896	0.659	0.682	0.014	0.007	0.128	0.471
The sensitivity and specificity of the analysis represented by the the are under the receiving operating curve (AUROC)
Genetic confounder	0	0.897688	0.960069	0.715214	0.996727	0.997334	0.887405	0.921927
	0.2	0.826305	0.890355	0.686271	0.99834	0.998941	0.831289	0.940275
	0.4	0.807298	0.870513	0.637083	0.998456	0.998574	0.817828	0.960978
	0.6	0.785683	0.793996	0.598907	0.998566	0.998931	0.694496	0.933532
	0.8	0.928732	0.67029	0.613094	0.998305	0.998071	0.487063	0.93853
Balanced horizontal pleiotropy	0	0.709773	0.999202	0.956884	0.999233	0.99958	0.999829	0.999642
	0.2	0.728987	0.997902	0.940831	0.997732	0.997371	0.99921	0.998352
	0.4	0.726677	0.99512	0.914938	0.996183	0.993261	0.99861	0.997364
	0.6	0.723167	0.986984	0.851488	0.992939	0.974104	0.996213	0.995092
	0.8	0.710825	0.970109	0.774012	0.985647	0.936991	0.993306	0.991188
Directional horizontal pleiotropy	0	0.971727	0.999518	0.993348	0.998712	0.998927	0.999935	0.999798
	0.2	0.958563	0.998505	0.962425	0.998488	0.995867	0.999085	0.999006
	0.4	0.958432	0.9957	0.870273	0.996758	0.981445	0.997458	0.999346
	0.6	0.95987	0.984281	0.778675	0.994017	0.949406	0.996884	0.997452
	0.8	0.948798	0.938642	0.711174	0.98949	0.920359	0.995944	0.995875
Complete mediation	0.0333333	0.826656	0.996918	0.996405	0.544221	0.621849	0.98392	0.992647
	0.333333	0.84875	0.99025	0.99825	0.5335	0.5345	0.96	0.995
	0.666667	0.84	0.97075	0.99575	0.527	0.5325	0.92	0.98
	0.833333	0.843343	0.954454	0.994745	0.525526	0.527027	0.882382	0.973473
Partial mediation	0.0333333	0.988689	0.997686	0.998201	0.993994	0.996829	0.997497	0.997357
	0.333333	0.991	0.998	0.99925	0.984	0.983	0.998	0.9985
	0.666667	0.992	0.993	0.99875	0.974	0.9785	0.997	0.9985
	0.833333	0.99275	0.9875	0.99825	0.961	0.9775	0.9955	0.9985
The top pannel of the table presents the proportion of simulations that lead to unbiased effect estimates of X on Y. The bottom pannel of the table presents the the ability (proportion) of the method to distinguish between simulations in which the causal effect of x on y is either null or no tull.
'Raw’ = IVW random effects estimates applied to all detected instruments; ‘Removed’ = either all outliers are removed, or only outliers detected to associate with a candidate trait; ‘MVMR’ = multivariable MR using either candidate traits detected to associate with any instrument or using only candidate traits associated with outlier instruments; ‘Adjusted’ = Adjusting SNP-outcome associations for…
